# Proteomic analysis reveals the recruitment of intrinsically disordered regions to stress granules

**DOI:** 10.1101/758599

**Authors:** Mang Zhu, Erich R. Kuechler, Joyce Zhang, Or Matalon, Benjamin Dubreuil, Analise Hofmann, Chris Loewen, Emmanuel D. Levy, Joerg Gsponer, Thibault Mayor

## Abstract

Heat-stress triggers the formation of condensates known as stress granules (SGs), which store non-translating mRNA and stalled translation initiation complexes. To gain a better understanding of SGs, we identified yeast proteins that sediment after heat-shock by mass spectrometry. Heat-regulated proteins are biased toward a subset of abundant proteins that are significantly enriched in intrinsically disordered regions (IDRs). SG localization of over 80 heat-regulated proteins was confirmed using microscopy, including 32 proteins that were not known previously to localize to SGs. We find that several IDRs are sufficient to mediate SG recruitment. Moreover, the diffusive exchange of IDRs within SGs, observed via FRAP, can be highly dynamic while other components remain immobile. Lastly, we showed that the IDR of the Ubp3 deubiquitinase is critical for SG formation. This work confirms that IDRs play an important role in cellular compartmentalization upon stress, can be sufficient for SG incorporation, can remain dynamic in vitrified SGs, and play a vital role during heat-stress.

**Summary:** The authors provide an in-depth proteomic study of yeast heat stress granule (SG) proteins. They identified intrinsic disordered regions (IDRs) as one of the main features shared by these proteins and demonstrated IDRs can be sufficient for SG recruitment.
