## Supplementary material for "Proteomic analysis reveals the recruitment of intrinsically disordered regions to stress granules": TableS3

### Sheet: Sheet1
Table S3: Proteins depleted from both fractions
Protein Systematic Name	Protein Standard Name	Pellet Mean Log2 Ratio	Supernatant Mean Log2 Ratio	Pellet Log2 Ratio SD	Supernatant Log2 Ratio SD	localization
YAL043C	PTA1	2.46666	-2.61101	1.24446	0.326028	nucleus
YBL004W	UTP20	0.0275893	-3.41017	0.203993	0.59201	cytoplasm,nucleolus
YBL054W	TOD6	0.209114	-1.50135	0.379717	0.181904	cytoplasm,nucleus
YBL085W	BOI1	2.2322	-3.00165	0.410883	1.14142	bud neck,cytoplasm,cell periphery,bud
YBR072W	HSP26	-2.58615	-4.38822	1.1696	1.13171	ambiguous
YBR087W	RFC5	1.60817	-2.28936	0.290597	0.527718	nucleus
YBR142W	MAK5	-0.200382	-3.91498	0.164166	0.665465	nucleolus,nucleus
YBR235W	VHC1	1.69363	-1.75705	0.299125	0.377094	ambiguous
YBR245C	ISW1	1.11277	-3.33882	0.289966	0.293084	nucleus
YBR247C	ENP1	3.1298	-4.51527	0.0757303	0.203364	cytoplasm,nucleolus,nucleus
YBR279W	PAF1	3.05538	-3.05546	0.406892	0.777625	nucleus
YCL011C	GBP2	1.23628	-3.72168	0.0843389	1.13786	nucleus
YCL028W	RNQ1	2.97553	-3.02593	0.408266	0.365205	cytoplasm,nucleus
YCL037C	SRO9	1.72359	-3.28857	0.842323	0.736587	cytoplasm
YCL054W	SPB1	0.671221	-1.55138	0.390165	0.180312	not visualized
YCL059C	KRR1	-0.0342329	-3.13502	0.0394367	0.322258	cytoplasm,nucleolus
YCR016W	YCR016W	0.770534	-3.40593	0.409197	0.334391	nucleolus,nucleus
YCR030C	SYP1	2.83011	-3.32806	0.284531	0.318397	bud neck,cell periphery,punctate composite
YCR057C	PWP2	0.122561	-1.37338	0.115337	0.339607	nucleolus
YDL031W	DBP10	0.600953	-3.22694	0.373159	0.368538	not visualized
YDL051W	LHP1	1.96151	-2.49135	0.340865	0.28341	nucleus
YDL074C	BRE1	2.26596	-3.08782	0.629709	0.637868	nucleus
YDL102W	POL3	2.00056	-2.44399	0.486979	0.700809	nucleus
YDL148C	NOP14	0.0785275	-2.48347	0.365659	0.889304	not visualized
YDL153C	SAS10	1.22554	-2.91475	0.429332	0.251781	not visualized
YDL189W	RBS1	2.52419	-3.1907	0.458152	1.11023	cytoplasm,punctate composite
YDR060W	MAK21	-1.27287	-3.13635	0.465353	0.555934	nucleolus
YDR087C	RRP1	2.21992	-2.24339	0.28394	0.407624	nucleolus,nucleus
YDR097C	MSH6	2.33113	-3.31554	0.454829	0.909747	nucleus
YDR144C	MKC7	-2.07785	-1.33025	0.359422	0.335284	vacuole
YDR171W	HSP42	1.48384	-2.76063	0.387692	1.56559	cytoplasm
YDR174W	HMO1	-0.917099	-1.7896	0.752714	0.18806	nucleolus
YDR227W	SIR4	1.49776	-2.06469	0.333626	0.843182	nuclear periphery
YDR257C	RKM4	2.83252	-4.33228	0.232494	1.96095	nucleus
YDR299W	BFR2	3.16766	-3.93572	0.097309	0.437817	nucleolus
YDR301W	CFT1	0.776685	-1.9661	0.183309	0.475712	nucleus
YDR324C	UTP4	-0.24746	-1.408	0.264152	0.277859	nucleolus
YDR365C	ESF1	-0.0668758	-3.15766	1.0844	1.33623	nucleolus,nucleus
YDR398W	UTP5	0.264181	-1.63828	0.414216	0.134088	nucleolus
YDR449C	UTP6	-0.184442	-2.13295	0.23965	0.307854	nucleolus
YDR496C	PUF6	1.0233	-1.58325	0.0899458	0.105344	nucleolus,nucleus
YDR507C	GIN4	2.30689	-2.22333	0.196459	0.308918	ambiguous,bud neck,cytoplasm,bud
YEL055C	POL5	1.27628	-3.68105	0.135405	0.567985	nucleolus,nucleus
YER006W	NUG1	-0.710978	-4.43534	0.29211	0.639105	nucleolus,nucleus
YER082C	UTP7	1.10651	-2.29237	0.284741	0.304181	not visualized
YER088C	DOT6	1.82387	-3.22061	0.645818	0.769989	cytoplasm,nucleus
YER138C	YER138C	0.611311	-2.45065	0.259023	0.237038	not visualized
YER148W	SPT15	1.84895	-3.53815	0.140445	0.695622	nucleus
YER151C	UBP3	2.42942	-3.63498	0.692443	1.13071	cytoplasm
YER164W	CHD1	0.770718	-1.67339	0.61873	1.94957	nucleus
YER165W	PAB1	1.54393	-4.20009	0.475163	0.355953	cytoplasm
YFL002C	SPB4	-0.779912	-2.50733	0.185356	0.5794	nucleolus,nucleus
YGL078C	DBP3	-1.2758	-3.97332	0.549596	0.909514	nucleolus,nucleus
YGL117W	YGL117W	2.69173	-2.56781	0.160232	0.149559	not visualized
YGL120C	PRP43	1.22686	-3.15426	0.0625694	0.629163	nucleolus
YGL150C	INO80	0.499455	-1.97158	0.318624	0.886999	nucleus
YGL171W	ROK1	0.815483	-3.31801	0.321489	0.738366	not visualized
YGL173C	XRN1	2.76961	-2.76544	0.204109	2.17797	cytoplasm
YGR103W	NOP7	1.02608	-5.48124	0.287627	0.573897	nucleolus,nucleus
YGR128C	UTP8	0.363667	-1.99187	0.199401	0.355214	nucleolus
YGR161W-B	YGR161W-B	1.09562	-3.49834	0.37359	0.169067	not visualized
YGR162W	TIF4631	2.26484	-3.55552	0.893511	0.0621634	cytoplasm
YGR178C	PBP1	1.48463	-3.00993	0.263	0.787672	cytoplasm,nucleus
YGR245C	SDA1	1.45301	-3.25466	0.443468	0.760743	not visualized
YGR271C-A	EFG1	-0.996287	-2.233	0.173946	0.84469	nucleolus
YHR052W	CIC1	0.99148	-1.67581	0.232978	0.116958	nucleolus,nucleus
YHR065C	RRP3	2.09026	-3.52692	0.149636	1.53293	not visualized
YHR088W	RPF1	1.62699	-2.63416	0.424399	0.117313	not visualized
YHR099W	TRA1	2.36839	-3.08131	0.35309	0.64601	not visualized
YHR121W	LSM12	1.8151	-2.26656	0.213471	3.04278	cytoplasm,nucleus
YHR127W	YHR127W	-0.0203833	-2.66006	0.212937	0.557003	nucleus
YIL009W	FAA3	3.06702	-2.97556	0.338845	1.2176	cell periphery
YIL026C	IRR1	1.40644	-2.05402	0.670291	0.0892954	nucleus
YIL126W	STH1	1.6573	-3.24168	0.306408	0.478008	nucleus
YIL149C	MLP2	1.55909	-1.73204	1.14949	0.784672	nuclear periphery
YJL010C	NOP9	-0.00592211	-2.91367	0.218711	1.00502	nucleolus,nucleus
YJL033W	HCA4	1.00102	-1.9692	0.40935	0.454689	nucleolus
YJL109C	UTP10	0.331532	-3.61045	0.29493	0.710644	nucleolus
YJL176C	SWI3	1.67448	-3.30556	0.525171	0.41097	nucleus
YJR002W	MPP10	-0.771639	-3.04441	0.364993	0.47679	not visualized
YJR041C	URB2	-1.14168	-2.90171	0.261001	0.969232	nucleolus
YJR068W	RFC2	1.93687	-1.93413	0.223015	0.937643	nucleus
YKL009W	MRT4	1.95863	-3.66384	0.137934	0.138557	nucleolus,nucleus
YKL014C	URB1	-0.944625	-3.13111	0.425357	0.38265	nucleolus
YKL173W	SNU114	1.49627	-2.06946	1.28803	0.458064	nucleus
YKR008W	RSC4	3.06318	-3.56664	0.272021	0.720992	nucleus
YKR024C	DBP7	1.13069	-1.59457	0.180233	0.272577	nucleolus,nucleus
YLL013C	PUF3	2.71146	-2.31535	0.34684	0.330861	cytoplasm
YLL034C	RIX7	2.41825	-2.83636	0.203851	0.533087	nucleolus,nucleus
YLR002C	NOC3	0.54949	-3.64705	0.742522	0.593515	nucleolus,nucleus
YLR009W	RLP24	0.548927	-4.79956	0.252466	0.215364	not visualized
YLR033W	RSC58	2.08922	-3.53344	0.310078	0.464864	nucleus
YLR086W	SMC4	2.3735	-2.60987	0.578635	0.53856	nucleus
YLR090W	XDJ1	2.31122	-2.11075	0.157783	1.58537	mitochondrion,nucleus
YLR095C	IOC2	2.24406	-3.36624	0.511041	1.10192	nucleus
YLR197W	NOP56	-1.04299	-1.48933	0.139237	0.0578534	nucleolus
YLR276C	DBP9	0.8434	-3.42401	0.287989	0.244872	not visualized
YLR291C	GCD7	2.98909	-2.6913	0.175933	0.34436	cytoplasm,punctate composite
YLR300W	EXG1	1.69115	-1.68629	0.162014	0.0655577	vacuole
YLR336C	SGD1	1.35776	-3.26485	0.62049	1.34613	nucleolus
YLR357W	RSC2	1.63565	-3.03929	0.347218	0.990718	nucleus
YLR409C	UTP21	-0.31299	-1.39926	0.423424	0.292184	nucleus
YLR449W	FPR4	0.52154	-4.49304	0.476205	0.606227	nucleolus,nucleus
YML013W	UBX2	2.66181	-2.59133	0.204979	0.200105	ER
YML062C	MFT1	1.487	-1.83461	2.81685	0.197917	nucleus
YML074C	FPR3	1.22031	-4.55331	0.651743	0.370065	nucleolus,nucleus
YML117W	NAB6	2.65291	-3.43137	0.424089	1.08537	cytoplasm
YML123C	PHO84	0.59837	-1.48068	0.590294	0.279591	not visualized
YML127W	RSC9	3.16364	-3.89103	0.186468	0.40601	nucleus
YMR014W	BUD22	-0.553809	-2.62074	0.121497	0.377098	nucleolus
YMR045C	YMR045C	0.798533	-2.42679	0.0815892	0.540372	not visualized
YMR049C	ERB1	1.47744	-3.55494	0.266084	0.76757	nucleolus,nucleus
YMR080C	NAM7	1.22385	-2.08415	0.646955	0.522658	cytoplasm,punctate composite
YMR091C	NPL6	3.30157	-3.69017	0.322922	0.798876	nucleus
YMR093W	UTP15	-0.0440022	-2.08275	0.233429	0.152395	nucleolus,nucleus
YMR128W	ECM16	1.47126	-2.1421	0.178354	0.249123	nucleolus
YMR229C	RRP5	-1.85343	-2.59702	0.559534	1.98648	nucleolus
YMR290C	HAS1	1.09228	-4.98582	0.248294	0.938852	not visualized
YNL002C	RLP7	0.514516	-5.57421	0.311342	0.126074	not visualized
YNL061W	NOP2	2.76872	-3.67484	0.162165	0.50661	nucleolus,nucleus
YNL075W	IMP4	2.41999	-3.52583	0.116958	1.21041	not visualized
YNL088W	TOP2	-0.495831	-2.82296	0.393456	0.366274	nucleus
YNL102W	POL1	1.23126	-2.13199	1.40923	0.52186	nucleus
YNL110C	NOP15	1.85771	-3.3483	0.19752	0.293859	nucleolus,nucleus
YNL112W	DBP2	1.72572	-4.97347	0.0682918	0.566919	cytoplasm,nucleus
YNL132W	KRE33	-0.7378	-3.34114	0.263712	0.953075	nucleolus
YNL139C	THO2	1.52632	-1.86012	0.451775	0.254291	nucleus
YNL175C	NOP13	0.748985	-3.19422	0.154358	0.258259	nucleolus,nucleus
YNL186W	UBP10	1.20421	-3.24053	0.407488	0.760848	cytoplasm,nucleus
YNL248C	RPA49	-0.313125	-3.90968	0.405888	0.310356	nucleolus
YNL290W	RFC3	2.25789	-2.61001	0.23261	0.290493	nucleus
YNL308C	KRI1	0.0844432	-1.77122	0.13494	0.0924893	cytoplasm,nucleolus
YNR038W	DBP6	0.237913	-2.84803	0.535341	0.455912	nucleolus,nucleus
YNR051C	BRE5	2.50211	-3.37963	0.795424	0.652824	cytoplasm
YNR053C	NOG2	-1.40422	-4.39182	0.149041	0.712562	nucleus
YOL010W	RCL1	3.09269	-2.95258	0.333146	0.482315	nucleolus,nucleus
YOL041C	NOP12	-0.553768	-3.53228	0.303986	0.0773986	nucleolus
YOL070C	NBA1	1.88923	-1.709	0.972788	0.220147	bud neck,cytoplasm,cell periphery
YOL090W	MSH2	1.37852	-2.08286	0.0680985	1.97557	nucleus
YOL094C	RFC4	1.92956	-2.38786	0.22571	0.222424	nucleus
YOL145C	CTR9	3.01521	-3.73841	0.526504	0.181072	nucleus
YOR001W	RRP6	0.7427	-2.48104	0.545644	0.608279	nucleolus,nucleus
YOR004W	UTP23	0.842825	-1.85079	0.22202	0.35189	mitochondrion
YOR048C	RAT1	1.56295	-2.35141	0.104382	0.106465	nucleus
YOR056C	NOB1	3.30673	-3.99843	0.123941	1.09594	cytoplasm
YOR145C	PNO1	1.0244	-5.51642	0.0759673	0.735358	not visualized
YOR206W	NOC2	-1.23195	-3.07724	0.393545	0.793804	nucleolus,nucleus
YOR217W	RFC1	0.084778	-1.92352	0.210213	0.402287	nucleus
YOR252W	TMA16	1.16305	-2.43865	0.327904	0.188427	nucleus
YOR257W	CDC31	0.409409	-1.47148	0.502991	0.112114	not visualized
YOR272W	YTM1	1.88084	-2.6329	0.0630068	0.245531	nucleolus,nucleus
YOR310C	NOP58	-0.88666	-1.86688	0.144274	0.110445	nucleolus
YOR359W	VTS1	1.98102	-2.69057	1.12956	0.360566	cytoplasm
YPL012W	RRP12	0.174544	-3.64093	0.0871836	0.411366	cytoplasm,nucleus
YPL020C	ULP1	1.11623	-1.51268	0.305745	0.409897	nuclear periphery
YPL043W	NOP4	-2.10373	-3.24674	0.612242	1.4424	nucleolus,nucleus
YPL093W	NOG1	0.641236	-3.70093	0.166794	0.624753	nucleus
YPL126W	NAN1	0.373249	-2.81618	0.267891	0.455729	nucleolus
YPL151C	PRP46	2.537	-2.23135	0.171438	0.321531	cytoplasm,nucleus
YPL217C	BMS1	-0.312152	-3.29522	0.311978	0.588872	not visualized
YPL266W	DIM1	0.801085	-2.87047	0.185496	0.353872	not visualized
YPR023C	EAF3	1.9309	-2.60795	0.596441	0.408141	nucleus
YPR112C	MRD1	-0.500534	-3.95565	0.550792	0.181784	not visualized
YPR133C	SPN1	2.05677	-3.45739	0.158444	0.072147	not visualized
YPR139C	LOA1	2.42332	-2.68233	0.0907804	0.422669	ambiguous
YPR161C	SGV1	1.1539	-1.68278	0.278426	0.323806	nucleus
