## Supplementary material for "Proteomic analysis reveals the recruitment of intrinsically disordered regions to stress granules": TableS4

### Sheet: Fig2
Table S4: p-value of indicated computational analysis
p-values in each experiment						number of proteins in each bin
Panel	Assessed Parameter	Compared Groups	S			S	P
B	Length	P	1.10849e-32			1704	1013
C	GRAVY	P	3.42378e-164			1704	1013
D	Disorder	P	1.13727e-33			1704	1013
E	Solvent exposed	P	1.91636e-55			1704	1013
F	Abundance		I	II	III	I	II	III	S
		II	6.13566e-08			165	286	560	1704
		III	5.74677e-14	0.144746
		S	0.147958	9.8498	1.91684
G	Tm		I	II	III	I	II	III	S
		II	0.131075			40	28	64	509
		III	0.273465	0.923755
		S	0.000339504	0.992471	0.284038

### Sheet: FigS2
Table S4: p-value of indicated computational analysis
p-values in each experiment						number of proteins in each bin
Panel	Assessed Parameter	Compared Groups	S			S	P
A	Charged	P	4.06664e-25			1704	1013
B	Positive	P	1.70128e-12			1704	1013
C	Negative	P	5.74665e-25			1704	1013
D	Length		I	II	III	I	II	III	S
		II	0.126698			165	287	561	1704
		III	0.827533	0.923755
		S	3.07091e-05	2.15654e-18	4.97743e-20
E	%Hydrophobic		I	II	III	I	II	III	S
		II	0.153542			165	287	561	1704
		III	0.557888	0.923755
		S	1.13153e-07	1.69228e-24	6.49556e-33
F	%Charged		I	II	III	I	II	III	S
		II	0.997613			165	287	561	1704
		III	0.343622	0.923755
		S	1.0683e-09	2.84145e-12	1.06989e-12
G	Solvent exposed		I	II	III	I	II	III	S
		II	0.997613			165	287	561	1704
		III	0.993767	0.923755
		S	9.00889e-13	2.66039e-23	1.16872e-29
H	%Disordered		I	II	III	I	II	III	S
		II	0.997613			165	287	561	1704
		III	0.827533	0.923755
		S	2.31112e-05	3.91063e-14	2.15034e-24

### Sheet: Fig3
Table S4: p-value of indicated computational analysis
p-values in each experiment					number of proteins in each bin
Panel	Assessed Parameter	Compared Groups	High PCC	Mid PCC	High PCC	Mid PCC	PME	RBP
D	Tm	PME	8.80807e-05	0.0607439	15	9	706	244
E	% RNA Interacting	PME	4.35405e-23	1.36818e-05	37	49

### Sheet: FigS3
Table S4: p-value of indicated computational analysis
p-values in each experiment					number of proteins in each bin
Panel	Assessed Parameter	Compared Groups	High PCC	Mid PCC	High PCC	Mid PCC	PME
B (left)	Proteins with Phosphorylation Site	PME	4.87628e-08	9.33616e-08	37	49
B (right)	Number of Phosphorylation Sites	PME	0.000117635	0.351724	36	46	4149
