## Supplementary material for "Proteomic analysis reveals the recruitment of intrinsically disordered regions to stress granules": TableS5

### Sheet: Sheet1
Table S5: Pearson correlation coefficient (PCC) of the colocalization with Pab1-mCherry with 136 GFP-tagged strains assessed by confocal microscopy. *Proteins that were accessed but data was not able to be aquired is denoted with NA
ORF	Gene Name	median PCC	sd	number of cells	Manual Assesment	Comments
YNR016C	ACC1	0.586	0.197489	81	SG (High PCC)
YLR249W	YEF3	0.5825	0.184091	344	SG (High PCC)
YGL245W	GUS1	0.564	0.156631	403	SG (High PCC)
YER036C	ARB1	0.559	0.171411	246	SG (High PCC)
YMR235C	RNA1	0.559	0.180658	151	SG (High PCC)
YGL105W	ARC1	0.542	0.158066	319	SG (High PCC)
YGL195W	GCN1	0.5395	0.145771	464	SG (High PCC)
YMR079W	SEC14	0.5335	0.158208	432	SG (High PCC)
YER151C	UBP3	0.533	0.154356	289	SG (High PCC)
YGR162W	TIF4631	0.531	0.139289	425	SG (High PCC)
YKL081W	TEF4	0.5255	0.160883	474	SG (High PCC)
YIL078W	THS1	0.5245	0.149248	182	SG (High PCC)
YGL099W	LSG1	0.5235	0.144635	252	SG (High PCC)
YFR009W	GCN20	0.5235	0.173189	178	SG (High PCC)
YGR285C	ZUO1	0.519	0.163238	224	SG (High PCC)
YBR025C	OLA1	0.519	0.166903	198	SG (High PCC)
YNL207W	RIO2	0.515	0.136782	127	SG (High PCC)	novel SG
YJL080C	SCP160	0.515	0.186119	139	SG (High PCC)
YOR260W	GCD1	0.514	0.179126	59	SG (High PCC)	novel SG
YPL226W	NEW1	0.511	0.157194	400	SG (High PCC)
YER165W	PAB1	0.511	0.172853	194	SG (High PCC)
YNL118C	DCP2	0.503	0.16086	529	SG (High PCC)
YHR064C	SSZ1	0.502	0.16781	121	SG (High PCC)
YER068W	MOT2	0.5015	0.143528	452	SG (High PCC)	partial co-loc
YOR168W	GLN4	0.5	0.14903	159	SG (High PCC)
YNR051C	BRE5	0.492	0.156806	183	SG (High PCC)
YBR172C	SMY2	0.491	0.150931	585	SG (High PCC)	novel SG, partial co-loc
YPL048W	CAM1	0.48	0.166478	595	SG (High PCC)
YIL128W	MET18	0.4785	0.155664	466	SG (High PCC)	novel SG, partial co-loc
YOR056C	NOB1	0.474	0.196831	305	SG (High PCC)	novel SG
YER042W	MXR1	0.472	0.173798	170	SG (High PCC)	partial co-loc
YML017W	PSP2	0.462	0.183152	89	SG (High PCC)	partial co-loc
YNL288W	CAF40	0.459	0.146169	398	SG (High PCC)
YEL015W	EDC3	0.459	0.17467	154	SG (High PCC)	novel SG, partial co-loc
YNL313C	EMW1	0.4535	0.19837	332	SG (High PCC)
YHL013C	OTU2	0.451	0.158192	105	SG (High PCC)	novel SG, partial co-loc
YGL009C	LEU1	0.4505	0.263678	106	SG (High PCC)
YPL184C	MRN1	0.448	0.155663	136	SG (Medium PCC)	novel SG, partial co-loc
YML117W	NAB6	0.44	0.175987	107	SG (Medium PCC)	novel SG, partial co-loc
YNL132W	KRE33	0.437	0.152792	148	SG (Medium PCC)	partial co-loc
YNL016W	PUB1	0.434	0.176798	125	SG (Medium PCC)
YGR187C	HGH1	0.433	0.277998	53	SG (Medium PCC)
YHR205W	SCH9	0.4315	0.163381	364	SG (Medium PCC)	novel SG, partial co-loc
YPR072W	NOT5	0.42	0.186408	146	SG (Medium PCC)	partial co-loc
YJR017C	ESS1	0.418	0.194969	155	SG (Medium PCC)	novel SG, partial co-loc
YOL149W	DCP1	0.417	0.171036	563	SG (Medium PCC)	novel SG, partial co-loc
YLR244C	MAP1	0.415	0.188456	107	SG (Medium PCC)
YKL110C	KTI12	0.4025	0.173683	522	SG (Medium PCC)	novel SG, partial co-loc
YDR358W	GGA1	0.401	0.161804	354	SG (Medium PCC)	partial co-loc
YMR140W	SIP5	0.401	0.164197	354	SG (Medium PCC)	novel SG, partial co-loc
YDR007W	TRP1	0.3955	0.192325	146	SG (Medium PCC)	novel SG, partial co-loc
YNL183C	NPR1	0.394	0.16429	503	SG (Medium PCC)	novel SG, partial co-loc
YKL056C	TMA19	0.3935	0.322394	116	SG (Medium PCC)
YLR179C	YLR179C	0.3935	0.229845	380	SG (Medium PCC)	partial co-loc
YIL106W	MOB1	0.393	0.172597	257	SG (Medium PCC)	novel SG, partial co-loc
YFL045C	SEC53	0.392	0.293386	175	SG (Medium PCC)
YMR285C	NGL2	0.391	0.165789	569	SG (Medium PCC)	novel SG, partial co-loc
YGL157W	ARI1	0.39	0.286913	19	SG (Medium PCC)	partial co-loc
YNL116W	DMA2	0.39	0.169116	587	SG (Medium PCC)	novel SG, partial co-loc
YNL258C	DSL1	0.386	0.171516	700	SG (Medium PCC)	novel SG, partial co-loc
YIL020C	HIS6	0.382	0.201242	188	SG (Medium PCC)	novel SG, partial co-loc
YPL137C	GIP3	0.38	0.166064	305	SG (Medium PCC)	novel SG, partial co-loc
YBR143C	SUP45	0.3675	0.26723	552	SG (Medium PCC)
YKL128C	PMU1	0.3675	0.196129	124	SG (Medium PCC)	novel SG, partial co-loc
YGL039W	YGL039W	0.367	0.173915	650	SG (Medium PCC)	novel SG, partial co-loc
YCR030C	SYP1	0.3465	0.186775	152	SG (Medium PCC)	partial co-loc
YCL050C	APA1	0.3435	0.257945	346	SG (Medium PCC)
YJL200C	ACO2	0.342	0.202091	321	SG (Medium PCC)	partial co-loc
YFR010W	UBP6	0.332	0.208352	620	SG (Medium PCC)	partial co-loc
YGL130W	CEG1	0.328	0.230179	265	SG (Medium PCC)	novel SG, partial co-loc
YLR452C	SST2	0.312	0.204949	177	SG (Medium PCC)	partial co-loc
YNL281W	HCH1	0.31	0.30604	240	SG (Medium PCC)	partial co-loc
YBR072W	HSP26	0.308	0.240653	469	SG (Medium PCC)	partial co-loc
YBR212W	NGR1	0.308	0.179852	543	SG (Medium PCC)	novel SG, partial co-loc
YOR251C	TUM1	0.307	0.186993	661	SG (Medium PCC)	partial co-loc
YDR465C	RMT2	0.306	0.26891	275	SG (Medium PCC)	novel SG, partial co-loc
YKR035W-A	DID2	0.305	0.273309	83	SG (Medium PCC)	novel SG, partial co-loc
YMR049C	ERB1	0.3025	0.176176	396	SG (Medium PCC)	partial co-loc
YER016W	BIM1	0.297	0.240204	146	SG (Medium PCC)	novel SG, partial co-loc
YDR243C	PRP28	0.292	0.288203	140	SG (Medium PCC)	novel SG, partial co-loc
YDR429C	TIF35	0.276	0.207924	409	SG (Medium PCC)	partial co-loc
YGR001C	YGR001C	0.258	0.27167	63	SG (Medium PCC)
YLR095C	IOC2	0.255	0.364855	143	SG (Medium PCC)	novel SG, partial co-loc
YBL004W	UTP20	0.2535	0.278182	470	SG (Medium PCC)	partial co-loc
YCL011C	GBP2	0.239	0.273488	325	SG (Medium PCC)	partial co-loc
YNL292W	PUS4	0.236	0.294637	90	SG (Medium PCC)	partial co-loc
YPL211W	NIP7	0.2275	0.353881	456	not SG
YBR247C	ENP1	0.164	0.344461	73	not SG
YER126C	NSA2	0.1405	0.209753	652	not SG
YLR418C	CDC73	0.1025	0.318858	222	not SG
YDL063C	YDL063C	0.096	0.34726	307	not SG
YNL112W	DBP2	0.09	0.394517	609	not SG
YDR311W	TFB1	0.078	0.335136	373	not SG
YBR142W	MAK5	0.067	0.317372	204	not SG
YBL035C	POL12	0.067	0.3243	343	not SG
YMR091C	NPL6	0.0595	0.350837	376	not SG
YOL041C	NOP12	0.0575	0.441462	102	not SG
YCR016W	YCR016W	0.026	0.331364	241	not SG
YIL091C	UTP25	0.0195	0.374191	264	not SG
YLR002C	NOC3	0.0022901	0.336657	338	not SG
YML074C	FPR3	4.819e-06	0.298385	359	not SG
YDR299W	BFR2	-0.005	0.318699	355	not SG
YLR033W	RSC58	-0.006	0.33319	462	not SG
YJL109C	UTP10	-0.013	0.348891	211	not SG
YER148W	SPT15	-0.0225	0.317045	648	not SG
YPL012W	RRP12	-0.0275	0.362929	494	not SG
YLR449W	FPR4	-0.03	0.321997	513	not SG
YOR051C	ETT1	-0.035	0.299543	491	not SG
YNL110C	NOP15	-0.044	0.356187	229	not SG
YKL009W	MRT4	-0.056	0.33509	296	not SG
YGL207W	SPT16	-0.06	0.336746	221	not SG
YNL061W	NOP2	-0.0815	0.297073	240	not SG
YGL078C	DBP3	-0.092	0.3388	219	not SG
YML127W	RSC9	-0.101	0.365427	601	not SG
YGR103W	NOP7	-0.106	0.300688	452	not SG
YNR053C	NOG2	-0.1065	0.315645	472	not SG
YNL248C	RPA49	-0.108	0.332437	284	not SG
YNL251C	NRD1	-0.112	0.362801	362	not SG
YOL145C	CTR9	-0.123	0.334305	457	not SG
YPL093W	NOG1	-0.146	0.304526	419	not SG
YER006W	NUG1	-0.1495	0.322292	346	not SG
YBR245C	ISW1	-0.184	0.360712	645	not SG
YBR198C	TAF5	0.3675	0.193389	96	not SG
YGR165W	MRPS35	0.3405	0.188221	144	not SG
YHL002W	HSE1	0.323	0.207061	438	not SG
YHR024C	MAS2	0.32	0.192197	189	not SG
YGR084C	MRP13	0.3085	0.210138	262	not SG
YKL029C	MAE1	0.285	0.191314	599	not SG
YNL216W	RAP1	0.34	0.307561	99	not SG
YDR257C	SET7	0.284	0.391892	119	not SG
YKR008W	RSC4	0.276	0.357446	81	not SG
YEL055C	POL5	NA	NA	0	NA
YNL306W	MRPS18	NA	NA	0	NA
YKL106W	AAT1	NA	NA	0	NA
YNL137C	NAM9	NA	NA	0	NA
YDR061W	YDR061W	NA	NA	0	NA
